# Human genetic variation reveals FCRL3 is a lymphocyte receptor for *Yersinia pestis*

**DOI:** 10.1101/2024.12.05.626452

**Authors:** Rachel M. Keener, Sam Shi, Trisha Dalapati, Liuyang Wang, Nicolás M Reinoso-Vizcaino, Micah A. Luftig, Samuel I. Miller, Timothy J. Wilson, Dennis C. Ko

**Author notes:** To whom correspondence should be addressed: Dennis C. Ko, 0049 CARL Building Box 3053, 213 Research Drive, Durham, NC 27710. @denniskoHiHOST.

## Abstract

*Yersinia pestis* is the gram-negative bacterium responsible for plague, one of the deadliest and most feared diseases in human history. This bacterium is known to infect phagocytic cells, such as dendritic cells and macrophages, but interactions with non-phagocytic cells of the adaptive immune system are frequently overlooked despite the importance they likely hold for human infection. To discover human genetic determinants of *Y. pestis* infection, we utilized nearly a thousand genetically diverse lymphoblastoid cell lines in a cellular genome-wide association study method called Hi-HOST (High-throughput Human in-vitrO Susceptibility Testing). We identified a nonsynonymous SNP, rs2282284, in *Fc receptor like 3 (FCRL3*) associated with bacterial invasion of host cells (p=9×10^-8^). *FCRL3* belongs to the immunoglobulin superfamily and is primarily expressed in lymphocytes. rs2282284 is within a tyrosine-based signaling motif, causing an asparagine-to-serine mutation (N721S) in the most common FCRL3 isoform. Overexpression of FCRL3 facilitated attachment and invasion of non-opsonized *Y. pestis.* Additionally, FCRL3 colocalized with *Y. pestis* at sites of cellular attachment, suggesting FCRL3 is a receptor for *Y. pestis.* These properties were variably conserved across the FCRL family, revealing molecular requirements of attachment and invasion, including an Ig-like C2 domain and a SYK interaction motif. Direct binding was confirmed with purified FCRL5 extracellular domain. Following attachment, invasion of *Y. pestis* was dependent on SYK and decreased with the N721S mutation. Unexpectedly, this same variant is associated with risk of chronic hepatitis C virus infection in BioBank Japan. Thus, *Y. pestis* hijacks FCRL proteins, possibly taking advantage of an immune receptor to create a lymphocyte niche during infection.
