## Supplementary material for "Human genetic variation reveals FCRL3 is a lymphocyte receptor for *Yersinia pestis*": Table S1

### Sheet: ST1_HH3_YpestStringentphen_1111
Population	LCL ID	A	B	C	Ypestis mean 4hr GFP+	Stdev	CoeffVar
IBS	HG01500	2.53		1.58	2.06	0.67	0.33
IBS	HG01501	4.51		4.3	4.41	0.15	0.03
IBS	HG01502	3.85		2.61	3.23	0.88	0.27
IBS	HG01503	0.39		0.2	0.3	0.13	0.46
IBS	HG01504	6.92		5.63	6.28	0.91	0.15
IBS	HG01505	1.16		0.98	1.07	0.13	0.12
IBS	HG01506	3.36		2.23	2.8	0.8	0.29
IBS	HG01507	2.3		1.05	1.68	0.88	0.53
IBS	HG01508	2.19		0.96	1.58	0.87	0.55
IBS	HG01509	4.11		1.89	3	1.57	0.52
IBS	HG01510	5.7		1.13	3.42	3.23	0.95
IBS	HG01511	0.86		0.47	0.67	0.28	0.41
IBS	HG01512	1.18		0.57	0.88	0.43	0.49
IBS	HG01513	23.4		20.95	22.18	1.73	0.08
IBS	HG01514	6.63		6.08	6.36	0.39	0.06
IBS	HG01515	2.51		2.07	2.29	0.31	0.14
IBS	HG01516	10.64		10.92	10.78	0.2	0.02
IBS	HG01517	5.23		4.02	4.63	0.86	0.18
IBS	HG01518	2.51		1.91	2.21	0.42	0.19
IBS	HG01519	3.92		4.15	4.04	0.16	0.04
IBS	HG01520	8.31		7.38	7.85	0.66	0.08
IBS	HG01521	10.49		10.06	10.28	0.3	0.03
IBS	HG01522	4.84		1.78	3.31	2.16	0.65
IBS	HG01523	26.86		22.3	24.58	3.22	0.13
IBS	HG01524	1.6		1.06	1.33	0.38	0.29
IBS	HG01525	9.5		5.26	7.38	3	0.41
IBS	HG01526	4.96		2.19	3.58	1.96	0.55
IBS	HG01527	3.96		3.52	3.74	0.31	0.08
IBS	HG01528	2.59	2.3	3.53	2.81	0.64	0.23
IBS	HG01529	5.62	4.67	8.7	6.33	2.11	0.33
IBS	HG01530	5.91	3.89	4.92	4.91	1.01	0.21
IBS	HG01531	3.59	1.99	3.21	2.93	0.84	0.29
IBS	HG01532	1.6	1.42	2.51	1.84	0.58	0.32
IBS	HG01536	4.38	2.37	2.68	3.14	1.08	0.34
IBS	HG01537	5.92	4.86	5.81	5.53	0.58	0.11
IBS	HG01538	1.81	1.76	2.35	1.97	0.33	0.17
IBS	HG01601	5.77	4.41	7.2	5.79	1.4	0.24
IBS	HG01602	3.28	1.49	3.77	2.85	1.2	0.42
IBS	HG01603	2.89	2.73	3.89	3.17	0.63	0.2
IBS	HG01604	3.09	2.18	3.39	2.89	0.63	0.22
IBS	HG01605	13.72	9.18	11.85	11.58	2.28	0.2
IBS	HG01606	13.62	10.9	13.21	12.58	1.47	0.12
IBS	HG01607	3.33	2.33	3.53	3.06	0.64	0.21
IBS	HG01608	3.08	3.51	3.53	3.37	0.25	0.08
IBS	HG01609	1.48	2.39	4.69	2.85	1.65	0.58
IBS	HG01610	4.24	3.36	4.9	4.17	0.77	0.19
IBS	HG01611	5.94	3.03	3.13	4.03	1.65	0.41
IBS	HG01612	2.02	1.32	1.9	1.75	0.37	0.21
IBS	HG01613	2.09	1.22	1.61	1.64	0.44	0.27
IBS	HG01614	4.7	2.94	3.57	3.74	0.89	0.24
IBS	HG01615	23.28	21.86	22.26	22.47	0.73	0.03
IBS	HG01616	8.47	5.96	7	7.14	1.26	0.18
IBS	HG01617	0.92	0.57	0.77	0.75	0.18	0.23
IBS	HG01618	21.1	16.42	22.66	20.06	3.25	0.16
IBS	HG01619	1.56	1.92	2.37	1.95	0.41	0.21
IBS	HG01620	8.01	7.71	9.53	8.42	0.98	0.12
IBS	HG01621	2.96	2.86	2.77	2.86	0.1	0.03
IBS	HG01622	4.96	3.04	4.05	4.02	0.96	0.24
IBS	HG01623	1.89	1.31	1.44	1.55	0.3	0.2
IBS	HG01624	4.24	3.38	3.19	3.6	0.56	0.16
IBS	HG01625	3.69	2.62	2.65	2.99	0.61	0.2
IBS	HG01626	4	3.13	3.67	3.6	0.44	0.12
IBS	HG01627	4.15	2.93	4.24	3.77	0.73	0.19
IBS	HG01628	1.82	0.88	1.29	1.33	0.47	0.35
IBS	HG01629	2.04	1.57	2.39	2	0.41	0.21
IBS	HG01630	0.93	0.68	3.02	1.54	1.28	0.83
IBS	HG01631	12.64	11.59	13.9	12.71	1.16	0.09
IBS	HG01632	4.37	2.97	2.42	3.25	1.01	0.31
IBS	HG01633	1.95	1.19	2.06	1.73	0.47	0.27
IBS	HG01667	6.41	3.78	3.47	4.55	1.62	0.35
IBS	HG01668	4.25	3.58	3.97	3.93	0.34	0.09
IBS	HG01669	4.54	3.26	3.35	3.72	0.71	0.19
IBS	HG01670	1.47	0.89	1.28	1.21	0.3	0.24
IBS	HG01671	2.89	2.63	4.1	3.21	0.78	0.24
IBS	HG01672	4.69	4.38	5.19	4.75	0.41	0.09
IBS	HG01673	2.61	1.66	4.7	2.99	1.56	0.52
IBS	HG01674		3.06	3.13	3.1	0.05	0.02
IBS	HG01675		3.06	2.77	2.92	0.21	0.07
IBS	HG01676		1.43	1.06	1.25	0.26	0.21
IBS	HG01677		1.12	0.7	0.91	0.3	0.33
IBS	HG01678		0.27	0.34	0.31	0.05	0.16
IBS	HG01679		0.4	0.53	0.47	0.09	0.2
IBS	HG01680		1.12	1.31	1.22	0.13	0.11
IBS	HG01681		0.8	0.63	0.72	0.12	0.17
IBS	HG01682		1.6	2.41	2.01	0.57	0.29
IBS	HG01683		2.08	2.3	2.19	0.16	0.07
IBS	HG01684		4.15	4.08	4.12	0.05	0.01
IBS	HG01685		13.41	10.01	11.71	2.4	0.21
IBS	HG01686		2.92	2.56	2.74	0.25	0.09
IBS	HG01687		0.82	0.84	0.83	0.01	0.02
IBS	HG01694		1.58	1.11	1.35	0.33	0.25
IBS	HG01695		4.03	3.73	3.88	0.21	0.05
IBS	HG01696		4.19	3.32	3.76	0.62	0.16
IBS	HG01697		2.73	4.69	3.71	1.39	0.37
IBS	HG01698		4.9	3.26	4.08	1.16	0.28
IBS	HG01699		8.39	6.76	7.58	1.15	0.15
IBS	HG01700		3.44	2.95	3.2	0.35	0.11
IBS	HG01701		5.26	5.03	5.15	0.16	0.03
IBS	HG01702		4.9	3.72	4.31	0.83	0.19
IBS	HG01703		12.46	11.76	12.11	0.49	0.04
IBS	HG01704		2.15	2.04	2.1	0.08	0.04
IBS	HG01705		2.21	1.84	2.03	0.26	0.13
IBS	HG01706		1.85	2.03	1.94	0.13	0.07
IBS	HG01707		10.14	9.35	9.75	0.56	0.06
IBS	HG01708		0.89	0.7	0.8	0.13	0.17
IBS	HG01709		1.55	1.61	1.58	0.04	0.03
IBS	HG01710		4.44	5.1	4.77	0.47	0.1
IBS	HG01711		4.98	3.59	4.29	0.98	0.23
IBS	HG01746		2.04	2.31	2.18	0.19	0.09
IBS	HG01747		4.52	3.07	3.8	1.03	0.27
IBS	HG01748		1.55	1.03	1.29	0.37	0.29
IBS	HG01755		6.21	5.76	5.99	0.32	0.05
IBS	HG01756		0.85	0.98	0.92	0.09	0.1
IBS	HG01757		2.21	2.88	2.55	0.47	0.19
IBS	HG01761		2.59	2.15	2.37	0.31	0.13
IBS	HG01762		1.35	0.89	1.12	0.33	0.29
IBS	HG01763		3.11	3.17	3.14	0.04	0.01
IBS	HG01765		2.84	3.23	3.04	0.28	0.09
IBS	HG01766		1.55	1.6	1.58	0.04	0.02
IBS	HG01767		2.55	2.18	2.37	0.26	0.11
IBS	HG01768		1.79	1.66	1.73	0.09	0.05
IBS	HG01770		6.37	5.25	5.81	0.79	0.14
IBS	HG01771		3	2.77	2.89	0.16	0.06
IBS	HG01772		1.11	1.19	1.15	0.06	0.05
IBS	HG01773	2.13	3.75	3.35	3.08	0.84	0.27
IBS	HG01774	4.18	4.22	2.92	3.77	0.74	0.2
IBS	HG01775	7.86	7.18	5.98	7.01	0.95	0.14
IBS	HG01776	0.5	0.69	0.69	0.63	0.11	0.18
IBS	HG01777	1.88	4.16	4.4	3.48	1.39	0.4
IBS	HG01778	1.1	1.41	2.03	1.51	0.47	0.31
IBS	HG01779	0.59	0.84	0.81	0.75	0.14	0.18
IBS	HG01780	0.84	1.11	1	0.98	0.14	0.14
IBS	HG01781	2	2.39	2.8	2.4	0.4	0.17
IBS	HG01782	2.08	1.45	2.46	2	0.51	0.26
IBS	HG01783	1.69	2.19	2.28	2.05	0.32	0.15
IBS	HG01784	6.27	5.75	6.4	6.14	0.34	0.06
IBS	HG01785	1.77	2.19	2.52	2.16	0.38	0.17
IBS	HG01786	2.24	2.75	2.15	2.38	0.32	0.14
KHV	HG02015	6.66	5.92	5.28	5.95	0.69	0.12
KHV	HG02016	3.25	2.55	2.22	2.67	0.53	0.2
KHV	HG02017	5.38	4.33	3.69	4.47	0.85	0.19
KHV	HG02018	7.11	4.62	4.09	5.27	1.61	0.31
KHV	HG02019	3.53	3.14	2.6	3.09	0.47	0.15
KHV	HG02020	4.09	2.77	1.66	2.84	1.22	0.43
KHV	HG02024	20.82	18.68	17.79	19.1	1.56	0.08
KHV	HG02025	2.2	1.84	1.53	1.86	0.34	0.18
KHV	HG02026	6.24	4.79	4.25	5.09	1.03	0.2
KHV	HG02027	2.06	1.2	1.47	1.58	0.44	0.28
KHV	HG02028	1.47	0.86	0.78	1.04	0.38	0.36
KHV	HG02029	4.92	3.64	3.19	3.92	0.9	0.23
KHV	HG02030	0.74	0.51	0.88	0.71	0.19	0.26
KHV	HG02031	2.32	2.66	2.83	2.6	0.26	0.1
KHV	HG02032	6.94	7.26	4.98	6.39	1.23	0.19
KHV	HG02046	2.17		3.32	2.75	0.81	0.3
KHV	HG02047	2.56		5.72	4.14	2.23	0.54
KHV	HG02056	3.43		6.92	5.18	2.47	0.48
KHV	HG02057	5.11		4.11	4.61	0.71	0.15
KHV	HG02058	2.31		2.94	2.63	0.45	0.17
KHV	HG02059	0.5		0.62	0.56	0.08	0.15
KHV	HG02060	0.32		0.69	0.51	0.26	0.52
KHV	HG02061	6.23		6.6	6.42	0.26	0.04
KHV	HG02068	2.54		2.98	2.76	0.31	0.11
KHV	HG02069	1.86		2.8	2.33	0.66	0.29
KHV	HG02070	5.22		3.94	4.58	0.91	0.2
KHV	HG02071	4.36		4.48	4.42	0.08	0.02
KHV	HG02072	7.36		7.63	7.5	0.19	0.03
KHV	HG02073	3.47		1.88	2.68	1.12	0.42
KHV	HG02074	1.62		2.5	2.06	0.62	0.3
KHV	HG02075	3.04		4.82	3.93	1.26	0.32
KHV	HG02076	0.56		0.52	0.54	0.03	0.05
KHV	HG02077	1.12		2.14	1.63	0.72	0.44
KHV	HG02078	2.36		4.97	3.67	1.85	0.5
KHV	HG02079	6.81		7.81	7.31	0.71	0.1
KHV	HG02080	4.91		4.62	4.77	0.21	0.04
KHV	HG02081	3.86		4.84	4.35	0.69	0.16
KHV	HG02082	5.31		5.32	5.32	0.01	0
KHV	HG02083	4.24		4.32	4.28	0.06	0.01
KHV	HG02084	3.04		3.13	3.09	0.06	0.02
KHV	HG02085	3.25		4.51	3.88	0.89	0.23
KHV	HG02120	2.04		2.91	2.48	0.62	0.25
KHV	HG02121	5.74		5.88	5.81	0.1	0.02
KHV	HG02122	2.59		3.32	2.96	0.52	0.17
KHV	HG02126	2.17		1.41	1.79	0.54	0.3
KHV	HG02127	2.27		2.63	2.45	0.25	0.1
KHV	HG02128	12.76		13.8	13.28	0.74	0.06
KHV	HG02129	0.3		0.66	0.48	0.25	0.53
KHV	HG02130	2.28		2.83	2.56	0.39	0.15
KHV	HG02131	0.18		0.54	0.36	0.25	0.71
KHV	HG02132	8.9		9.62	9.26	0.51	0.05
KHV	HG02133	1.53		2.31	1.92	0.55	0.29
KHV	HG02134	4.54		4.75	4.65	0.15	0.03
KHV	HG02135	2.73		2.89	2.81	0.11	0.04
KHV	HG02136	4.19		4.98	4.59	0.56	0.12
KHV	HG02137	2.93		3.12	3.03	0.13	0.04
IBS	HG02219	1.02	0.82	0.49	0.78	0.27	0.34
IBS	HG02220	1.51	1.3	1.17	1.33	0.17	0.13
IBS	HG02221	8.19	4.2	3.05	5.15	2.7	0.52
IBS	HG02222	0.7	0.38	0.6	0.56	0.16	0.29
IBS	HG02223	1.1	0.83	0.78	0.9	0.17	0.19
IBS	HG02224	6.04	2.58	3.68	4.1	1.77	0.43
IBS	HG02225	8.23	3.38	4.28	5.3	2.58	0.49
IBS	HG02229	2.43	2.55	3.18	2.72	0.4	0.15
IBS	HG02230	1.52	1.09	1.28	1.3	0.22	0.17
IBS	HG02231	23.41	19.3	24.69	22.47	2.82	0.13
IBS	HG02232	1.64	0.94	0.96	1.18	0.4	0.34
IBS	HG02233	3.03	0.87	1.32	1.74	1.14	0.65
IBS	HG02234	0.88	0.75	0.46	0.7	0.22	0.31
IBS	HG02235	9.98	6.48	4.01	6.82	3	0.44
IBS	HG02236	2.25	1.78	2.09	2.04	0.24	0.12
IBS	HG02237	5.03	4.81	5.33	5.06	0.26	0.05
IBS	HG02238	4.48	5.82	7.46	5.92	1.49	0.25
IBS	HG02239	2.22	1.69	1.58	1.83	0.34	0.19
IBS	HG02240	2.22	2.83	2.05	2.37	0.41	0.17
GWD	HG02461		2.55	0.79	1.67	1.24	0.75
GWD	HG02462		2.28	1.57	1.93	0.5	0.26
GWD	HG02463		14.05	7.05	10.55	4.95	0.47
GWD	HG02464		1.26	0.99	1.13	0.19	0.17
GWD	HG02465		24.38	16.79	20.59	5.37	0.26
GWD	HG02466		7.14	4.67	5.91	1.75	0.3
KHV	HG02512	1.65		1.45	1.55	0.14	0.09
KHV	HG02513	0.58		0.7	0.64	0.08	0.13
KHV	HG02514	11.86		12.43	12.15	0.4	0.03
KHV	HG02521	0.57		1.23	0.9	0.47	0.52
KHV	HG02522	4.4		4.4	4.4	0	0
KHV	HG02523	3.42		6.4	4.91	2.11	0.43
GWD	HG02561		1.05	0.69	0.87	0.25	0.29
GWD	HG02562		3.97	2.71	3.34	0.89	0.27
GWD	HG02563		4.16	2.39	3.28	1.25	0.38
GWD	HG02567		2.21	1.03	1.62	0.83	0.52
GWD	HG02568		3.71	2.72	3.22	0.7	0.22
GWD	HG02569		5.49	4.49	4.99	0.71	0.14
GWD	HG02570		5.89	3.09	4.49	1.98	0.44
GWD	HG02571		3.71	2.65	3.18	0.75	0.24
GWD	HG02572		6.21	4.11	5.16	1.48	0.29
GWD	HG02573	0.66	0.72	0.91	0.76	0.13	0.17
GWD	HG02574	1.04	1.12	0.89	1.02	0.12	0.11
GWD	HG02575	0.49	0.5	0.44	0.48	0.03	0.07
GWD	HG02582	4.59	5.29	6.43	5.44	0.93	0.17
GWD	HG02583	0.6	1.74	1.58	1.31	0.62	0.47
GWD	HG02584	3.81	2.43	3.61	3.28	0.75	0.23
GWD	HG02585	0.23	0.25	0.19	0.22	0.03	0.14
GWD	HG02586	2.03	2.46	1.99	2.16	0.26	0.12
GWD	HG02587	1	0.63	0.81	0.81	0.19	0.23
GWD	HG02588	7.69	11.68	16.43	11.93	4.38	0.37
GWD	HG02589	1.66	2.74	3.36	2.59	0.86	0.33
GWD	HG02590	2.85	2.12	2.88	2.62	0.43	0.16
GWD	HG02594	1.19	0.59	0.55	0.78	0.36	0.46
GWD	HG02595	1.04	0.74	1.13	0.97	0.2	0.21
GWD	HG02596	2.1	1.17	1.31	1.53	0.5	0.33
GWD	HG02610	22.7	17.7	16.37	18.92	3.34	0.18
GWD	HG02611	1.46	1.16	1.44	1.35	0.17	0.12
GWD	HG02612	3.22	2.31	2.71	2.75	0.46	0.17
GWD	HG02613	2.27	1.96	2.47	2.23	0.26	0.12
GWD	HG02614	2.19	1.46	1.32	1.66	0.47	0.28
GWD	HG02615	1.46	0.77	1.12	1.12	0.35	0.31
GWD	HG02620	1.33	1.21	1.63	1.39	0.22	0.16
GWD	HG02621	2.31	1.43	1.1	1.61	0.63	0.39
GWD	HG02622	1.59	0.61	0.63	0.94	0.56	0.59
GWD	HG02623	5.29	5.34	5.9	5.51	0.34	0.06
GWD	HG02624	4.63	4.6	4.22	4.48	0.23	0.05
GWD	HG02625	4.53	2.93	2.22	3.23	1.18	0.37
GWD	HG02628	5.09	4.02	3.99	4.37	0.63	0.14
GWD	HG02629	4.67	4.68	4.51	4.62	0.1	0.02
GWD	HG02630	0.81	0.7	0.86	0.79	0.08	0.1
GWD	HG02634	1.59	0.69	0.89	1.06	0.47	0.45
GWD	HG02635	1.31	1.35	1.31	1.32	0.02	0.02
GWD	HG02636	2.08	0.82	0.8	1.23	0.73	0.59
GWD	HG02642	2.6	1.69	2.49	2.26	0.5	0.22
GWD	HG02643	2.92	1.81	2.24	2.32	0.56	0.24
GWD	HG02644	5.16	2.97	3.3	3.81	1.18	0.31
GWD	HG02645	1.07	1.07	1.09	1.08	0.01	0.01
GWD	HG02646	3.42	3.17	2.1	2.9	0.7	0.24
GWD	HG02647	3.03	2.05	2.71	2.6	0.5	0.19
GWD	HG02666	6.33	5.92	4.86	5.7	0.76	0.13
GWD	HG02667	1.95	1.59	1.98	1.84	0.22	0.12
GWD	HG02668	5.53	5.24	5.2	5.32	0.18	0.03
GWD	HG02675	1.36	1.08	1.09	1.18	0.16	0.14
GWD	HG02676	1.36	0.69	1.19	1.08	0.35	0.32
GWD	HG02677	1.86	1.31	1.33	1.5	0.31	0.21
GWD	HG02678	6.07	5.37	6.24	5.89	0.46	0.08
GWD	HG02679	8.35	11.59	15.94	11.96	3.81	0.32
GWD	HG02680	3.46	2.53	2.56	2.85	0.53	0.19
GWD	HG02702	3.5	2.4	1.35	2.42	1.08	0.44
GWD	HG02703	1.06	0.49	0.36	0.64	0.37	0.58
GWD	HG02704	4.92	2.83	1.42	3.06	1.76	0.58
GWD	HG02715	3.13	5.04	4.27	4.15	0.96	0.23
GWD	HG02716	1.56	0.9	0.71	1.06	0.45	0.42
GWD	HG02717	0.6	0.45	0.19	0.41	0.21	0.5
GWD	HG02721	1.38	0.87	0.6	0.95	0.4	0.42
GWD	HG02722	3.97	2.58	2.57	3.04	0.81	0.26
GWD	HG02723	1.42	1.37	0.94	1.24	0.26	0.21
GWD	HG02757	4.3	3.2	2.95	3.48	0.72	0.21
GWD	HG02758	6.51	4.67	4.45	5.21	1.13	0.22
GWD	HG02759	2.9	1.78	1.55	2.08	0.72	0.35
GWD	HG02760	1.02	0.67	0.4	0.7	0.31	0.45
GWD	HG02761	4.29	5.04	4.79	4.71	0.38	0.08
GWD	HG02762	1.29	0.77	0.82	0.96	0.29	0.3
GWD	HG02763	0.65	1.39	1.02	1.02	0.37	0.36
GWD	HG02764	1.9	0.88	0.54	1.11	0.71	0.64
GWD	HG02768	0.62	0.53	0.29	0.48	0.17	0.36
GWD	HG02769	0.81	1.15	1.47	1.14	0.33	0.29
GWD	HG02770	0.86	1	0.3	0.72	0.37	0.51
GWD	HG02771	0.91	0.87	0.5	0.76	0.23	0.3
GWD	HG02772	1.27	2.18	1.42	1.62	0.49	0.3
GWD	HG02773	1.08	0.62	0.41	0.7	0.34	0.49
GWD	HG02798	0.89	0.91	0.6	0.8	0.17	0.22
GWD	HG02799	9.12	8.81	4.52	7.48	2.57	0.34
GWD	HG02800	2.47	2.27	1.05	1.93	0.77	0.4
GWD	HG02804	0.52	0.75	0.39	0.55	0.18	0.33
GWD	HG02805	1.1	1.14	0.6	0.95	0.3	0.32
GWD	HG02806	1.12	1.23	0.5	0.95	0.39	0.41
GWD	HG02807	4.58	5.52	5.15	5.08	0.47	0.09
GWD	HG02808	0.68	0.68	0.41	0.59	0.16	0.26
GWD	HG02809	6.36	8.15	13.29	9.27	3.6	0.39
GWD	HG02810	1.02	0.74	0.57	0.78	0.23	0.29
GWD	HG02811	1.45	1.68	1.13	1.42	0.28	0.19
GWD	HG02812	5.45	5.44	5.09	5.33	0.21	0.04
GWD	HG02813	1.99	1.25	0.82	1.35	0.59	0.44
GWD	HG02814	0.82	0.2	0.15	0.39	0.37	0.96
GWD	HG02815	0.59	0.24	0.27	0.37	0.19	0.53
GWD	HG02816	3.11	3.34	1.85	2.77	0.8	0.29
GWD	HG02817	0.08	0.02	0.13	0.08	0.06	0.72
GWD	HG02818	0.66	0.72	0.32	0.57	0.22	0.38
GWD	HG02819	0.37	0.24	0.06	0.22	0.16	0.7
GWD	HG02820	0.41	0.45	0.32	0.39	0.07	0.17
GWD	HG02821	2.84	3.91	3.49	3.41	0.54	0.16
GWD	HG02836	0.13	0.31	0.2	0.21	0.09	0.43
GWD	HG02837	6.18	7.95	6.94	7.02	0.89	0.13
GWD	HG02838	2.14	1.95	1.62	1.9	0.26	0.14
GWD	HG02839	0.46	0.47	0.26	0.4	0.12	0.3
GWD	HG02840	1.53	0.49		1.01	0.74	0.73
GWD	HG02841	6.36	6.56		6.46	0.14	0.02
GWD	HG02851	0.83	0.77		0.8	0.04	0.05
GWD	HG02852	2.51	4.4		3.46	1.34	0.39
GWD	HG02853	1.89	1.24		1.57	0.46	0.29
GWD	HG02854	3.44	6.21		4.83	1.96	0.41
GWD	HG02855	1.45	2.15		1.8	0.49	0.27
GWD	HG02856	2.69	2.35		2.52	0.24	0.1
GWD	HG02860	4.05	3.42		3.74	0.45	0.12
GWD	HG02861	4.26	5.44		4.85	0.83	0.17
GWD	HG02862	8.18	9.08		8.63	0.64	0.07
GWD	HG02869	6.87	5.76		6.32	0.78	0.12
GWD	HG02870	1.22	0.49		0.86	0.52	0.6
GWD	HG02871	0.26	0.96		0.61	0.49	0.81
GWD	HG02878	2.25	2.69		2.47	0.31	0.13
GWD	HG02879	3	5.37		4.19	1.68	0.4
GWD	HG02880	2.42	1.49		1.96	0.66	0.34
GWD	HG02881	8.13	6.19		7.16	1.37	0.19
GWD	HG02882	0.78	0.46		0.62	0.23	0.36
GWD	HG02883	3.09	2.81		2.95	0.2	0.07
GWD	HG02884	1.83	1.24		1.54	0.42	0.27
GWD	HG02885	3.01	4.84		3.93	1.29	0.33
GWD	HG02886	2.77	3.28		3.03	0.36	0.12
GWD	HG02887	4.04	3.54		3.79	0.35	0.09
GWD	HG02888	0.95	0.52		0.74	0.3	0.41
GWD	HG02889	3.13	2.71		2.92	0.3	0.1
GWD	HG02890	1.33	0.85		1.09	0.34	0.31
GWD	HG02891	1.83	1.1		1.47	0.52	0.35
GWD	HG02892	2.5	2.52		2.51	0.01	0.01
GWD	HG02895	4.13	3.96		4.05	0.12	0.03
GWD	HG02896	3.61	3.51		3.56	0.07	0.02
GWD	HG02897	2.73	2.4		2.57	0.23	0.09
ESN	HG02922	4.9	3.63	3.92	4.15	0.67	0.16
ESN	HG02923	4.89	4.13	1.58	3.53	1.73	0.49
ESN	HG02924	11.28	8.89	10.5	10.22	1.22	0.12
ESN	HG02943	4.89	3.29		4.09	1.13	0.28
ESN	HG02944	6.97	5.4		6.19	1.11	0.18
ESN	HG02945	0.86	0.26		0.56	0.42	0.76
ESN	HG02946	0.34	0.28		0.31	0.04	0.14
ESN	HG02947	2.06	1.93	1.94	1.98	0.07	0.04
ESN	HG02948	1.53	2.05	3.32	2.3	0.92	0.4
ESN	HG02952	6.22	7.27	9.65	7.71	1.76	0.23
ESN	HG02953	6.42	7.62	9.33	7.79	1.46	0.19
ESN	HG02954	1.16	2.31	2.08	1.85	0.61	0.33
ESN	HG02964	0.86	1.51	2.65	1.67	0.91	0.54
ESN	HG02965	1.01	0.97	1.33	1.1	0.2	0.18
ESN	HG02966	3.93	3.84	5.3	4.36	0.82	0.19
ESN	HG02970	13.47	9.81	12.94	12.07	1.98	0.16
ESN	HG02971	8.51	10.52	11.64	10.22	1.59	0.16
ESN	HG02972	2.38	3.87	4.79	3.68	1.22	0.33
ESN	HG02973	1.91	3.67	4.04	3.21	1.14	0.35
ESN	HG02974	2.1	2.47	2.54	2.37	0.24	0.1
ESN	HG02975	7.03	7.27	7.92	7.41	0.46	0.06
ESN	HG02976	4.99	4.31	8.04	5.78	1.99	0.34
ESN	HG02977	13.41	12.81	18.57	14.93	3.17	0.21
ESN	HG02978	4.08	4.23	5.68	4.66	0.88	0.19
ESN	HG02979	2.85	3.97	5.09	3.97	1.12	0.28
ESN	HG02980	0.91	1.68	2.32	1.64	0.71	0.43
ESN	HG02981	3.77	4.56	5.17	4.5	0.7	0.16
GWD	HG02982	2.82	3.88		3.35	0.75	0.22
GWD	HG02983	0.77	0.86		0.82	0.06	0.08
GWD	HG02984	3.37	5.1		4.24	1.22	0.29
GWD	HG03024		4.65	2.31	3.48	1.65	0.48
GWD	HG03025		0.81	0.61	0.71	0.14	0.2
GWD	HG03026		3.59	2.6	3.1	0.7	0.23
GWD	HG03027		4.95	3.56	4.26	0.98	0.23
GWD	HG03028		1.85	2.16	2.01	0.22	0.11
GWD	HG03029		6.02	3.65	4.84	1.68	0.35
GWD	HG03033		2.35	1.47	1.91	0.62	0.33
GWD	HG03034		3.45	2.18	2.82	0.9	0.32
GWD	HG03035		8.74	5.74	7.24	2.12	0.29
GWD	HG03039		1.35	1.2	1.28	0.11	0.08
GWD	HG03040		2.88	1.55	2.22	0.94	0.42
GWD	HG03041		2.81	1.42	2.12	0.98	0.46
GWD	HG03045		3.31	2.69	3	0.44	0.15
GWD	HG03046		4.07	2.78	3.43	0.91	0.27
GWD	HG03047		2.22	1.92	2.07	0.21	0.1
GWD	HG03048		9.94	7.21	8.58	1.93	0.23
GWD	HG03049		3.48	1.98	2.73	1.06	0.39
GWD	HG03050		2.73	1.72	2.23	0.71	0.32
ESN	HG03099	10.05	8.21	13.07	10.44	2.45	0.23
ESN	HG03100	7.5	6.34	9.03	7.62	1.35	0.18
ESN	HG03101	12.61	9.17	13.55	11.78	2.31	0.2
ESN	HG03108	4.53	4.67	6.68	5.29	1.2	0.23
ESN	HG03109	2.16	0.97	1.96	1.7	0.64	0.38
ESN	HG03110	3	3.06	5.23	3.76	1.27	0.34
ESN	HG03111	5.05	3.34	6.2	4.86	1.44	0.3
ESN	HG03112	1.22	0.85	1.32	1.13	0.25	0.22
ESN	HG03113	7.22	6.76	9.53	7.84	1.48	0.19
ESN	HG03114	13.26	8.5	12.11	11.29	2.48	0.22
ESN	HG03115	2.07	1.77	3.36	2.4	0.84	0.35
ESN	HG03116	3.29	2.19	2.49	2.66	0.57	0.21
ESN	HG03117	4.7	4.63	4.3	4.54	0.21	0.05
ESN	HG03118	5.52	5.42	8.24	6.39	1.6	0.25
ESN	HG03119	4	4.45	5.9	4.78	0.99	0.21
ESN	HG03120	3.36	1.82	3.21	2.8	0.85	0.3
ESN	HG03121	7.75	6.23	6.44	6.81	0.82	0.12
ESN	HG03122	2.29	2.39	1.71	2.13	0.37	0.17
ESN	HG03123	7.87	5.84	10.63	8.11	2.4	0.3
ESN	HG03124	9.74	8.14	11.22	9.7	1.54	0.16
ESN	HG03125	0.55	0.99	2.02	1.19	0.75	0.64
ESN	HG03126	6.55	6.3	9.47	7.44	1.76	0.24
ESN	HG03127	1.27	1.7	2.52	1.83	0.64	0.35
ESN	HG03128	5.32	4.58	8.24	6.05	1.94	0.32
ESN	HG03129	4.27	4.55	5.49	4.77	0.64	0.13
ESN	HG03130	1.54	1.59	2.23	1.79	0.38	0.22
ESN	HG03131	2.47	2.64	4.15	3.09	0.92	0.3
ESN	HG03132	4	2.57	3.79	3.45	0.77	0.22
ESN	HG03133	2.38	1.89	2.02	2.1	0.25	0.12
ESN	HG03134	8.25	6.13	6.26	6.88	1.19	0.17
ESN	HG03135	11.33	9.96	11.67	10.99	0.91	0.08
ESN	HG03136	5.1	3.37	3.22	3.9	1.04	0.27
ESN	HG03137	7.36	7.09	5.79	6.75	0.84	0.12
ESN	HG03159	7.29	5.9	7.4	6.86	0.84	0.12
ESN	HG03160	2.15	1.4	2.54	2.03	0.58	0.29
ESN	HG03161	4.97	4.54	5.38	4.96	0.42	0.08
ESN	HG03162	8.76	7.58	6.93	7.76	0.93	0.12
ESN	HG03163	3.29	2.57	2.26	2.71	0.53	0.2
ESN	HG03164	5.22	6.34	4.15	5.24	1.1	0.21
ESN	HG03168	2.54	2.19	2.07	2.27	0.24	0.11
ESN	HG03169	1.53	1.74	1.41	1.56	0.17	0.11
ESN	HG03170	8.34	5.54	5.41	6.43	1.66	0.26
ESN	HG03189	11.06	9.13	11.86	10.68	1.4	0.13
ESN	HG03190	9.93	6.99	4.88	7.27	2.54	0.35
ESN	HG03191	3.18	3.1	3.24	3.17	0.07	0.02
ESN	HG03195	1.67	2.03	1.29	1.66	0.37	0.22
ESN	HG03196	10.95	9.56	9.68	10.06	0.77	0.08
ESN	HG03197	6.94	6.36	6.71	6.67	0.29	0.04
ESN	HG03198	4.52	5.23	4.38	4.71	0.46	0.1
ESN	HG03199	1.27	1.85	2.42	1.85	0.58	0.31
ESN	HG03200	6.83	7.28	6.36	6.82	0.46	0.07
GWD	HG03240		1.41	0.38	0.9	0.73	0.81
GWD	HG03241		7.63	4.32	5.98	2.34	0.39
GWD	HG03242		5.97	4.2	5.09	1.25	0.25
GWD	HG03246		1.7	1.48	1.59	0.16	0.1
GWD	HG03247		1.51	0.95	1.23	0.4	0.32
GWD	HG03248		2.01	0.99	1.5	0.72	0.48
GWD	HG03249		2.58	1.79	2.19	0.56	0.26
GWD	HG03250		1.56	0.54	1.05	0.72	0.69
GWD	HG03251		3.19	1.98	2.59	0.86	0.33
GWD	HG03258		1.55	1.01	1.28	0.38	0.3
GWD	HG03259		4.27	2.07	3.17	1.56	0.49
GWD	HG03260		1.99	1.29	1.64	0.49	0.3
ESN	HG03267	4.14	3.73	3.63	3.83	0.27	0.07
ESN	HG03268	1.43	1.25	0.85	1.18	0.3	0.25
ESN	HG03269	6.57	5.46	2.99	5.01	1.83	0.37
ESN	HG03270	4.59	4.64	3.92	4.38	0.4	0.09
ESN	HG03271	11.23	11.3	11.85	11.46	0.34	0.03
ESN	HG03272	10.32	8.51	6.7	8.51	1.81	0.21
ESN	HG03294	6.86	5.08	4.8	5.58	1.12	0.2
ESN	HG03295	4.74	3.76	3.68	4.06	0.59	0.15
ESN	HG03296	6.23	4.58	4.14	4.98	1.1	0.22
ESN	HG03297	15.78	15.97	12.27	14.67	2.08	0.14
ESN	HG03298	7.05	6.86	4.71	6.21	1.3	0.21
ESN	HG03299	1.62	2.01	2.53	2.05	0.46	0.22
ESN	HG03300	2.76	2.64	2.1	2.5	0.35	0.14
ESN	HG03301	5.96	6.33	3.3	5.2	1.65	0.32
ESN	HG03302	4.61	4.01	3.93	4.18	0.37	0.09
ESN	HG03303	2.68	3.64	2.86	3.06	0.51	0.17
ESN	HG03304	6.34	5.92	6.29	6.18	0.23	0.04
ESN	HG03305	11.4	10.63	9.76	10.6	0.82	0.08
ESN	HG03306	2.83	2.65	3.38	2.95	0.38	0.13
ESN	HG03307	2.65	2.14	2.53	2.44	0.27	0.11
ESN	HG03308	5.55	4.94	4.55	5.01	0.5	0.1
ESN	HG03309	6.19	5.29	3.68	5.05	1.27	0.25
ESN	HG03310	1.2		2.26	1.73	0.75	0.43
ESN	HG03311	6.91		5.61	6.26	0.92	0.15
ESN	HG03312	2.02		2.02	2.02	0	0
ESN	HG03313	1.93		2.42	2.18	0.35	0.16
ESN	HG03314	1.64		2.08	1.86	0.31	0.17
ESN	HG03342	4.26		4.08	4.17	0.13	0.03
ESN	HG03343	1.97		2.17	2.07	0.14	0.07
ESN	HG03344	2.71		2.72	2.72	0.01	0
ESN	HG03350	13.4		18.87	16.14	3.87	0.24
ESN	HG03351	6.13		6.57	6.35	0.31	0.05
ESN	HG03352	2.41		1.82	2.12	0.42	0.2
ESN	HG03366	14.56		7.62	11.09	4.91	0.44
ESN	HG03367	11.33		11.98	11.66	0.46	0.04
ESN	HG03368	4.51		4.59	4.55	0.06	0.01
ESN	HG03369	5.91		6.1	6.01	0.13	0.02
ESN	HG03370	4.02		2.78	3.4	0.88	0.26
ESN	HG03371	2.44		0.86	1.65	1.12	0.68
ESN	HG03372	6.55		5.35	5.95	0.85	0.14
ESN	HG03373	1.71		1.83	1.77	0.08	0.05
ESN	HG03374	4.09		3.6	3.85	0.35	0.09
ESN	HG03514	2.22	2.02		2.12	0.14	0.07
ESN	HG03515	1.71	2.02		1.87	0.22	0.12
ESN	HG03516	2.91	1.84		2.38	0.76	0.32
ESN	HG03517	0.81	0.76		0.79	0.04	0.05
ESN	HG03518	1.51	1.33		1.42	0.13	0.09
ESN	HG03519	3.03	3.4		3.22	0.26	0.08
ESN	HG03520	4.61	3.9		4.26	0.5	0.12
ESN	HG03521	3.6	2.8		3.2	0.57	0.18
ESN	HG03522	4.99	5.89		5.44	0.64	0.12
GWD	HG03538		3.11	2.03	2.57	0.76	0.3
GWD	HG03539		0.82	0.11	0.47	0.5	1.08
GWD	HG03540		1.13	0.5	0.82	0.45	0.55
CEU2	GM06984	0.9	2.95	1.51	1.78667	1.05263	0.589159
CEU	GM06985	1.29	1.65	0.93	1.29	0.36	0.27907
CEU2	GM06986	0.67	1.4	0.45	0.84	0.497293	0.592015
CEU2	GM06989	1.15	1.31	1.51	1.32333	0.18037	0.1363
CEU	GM06991	2.85	2.56	1.3	2.23667	0.824035	0.368421
CEU	GM06993	1.32	0.93	0.14	0.796667	0.601193	0.754636
CEU	GM06994	0.43	2.29	0.52	1.08	1.04886	0.971163
CEU2	GM06995	1.49	2.03	1.32	1.61333	0.37072	0.229785
CEU2	GM06997	7.04	6.15	5.5	6.23	0.773111	0.124095
CEU	GM07000	1.41	3.11	0.84	1.78667	1.18095	0.660977
CEU2	GM07014	12.41	8.45	7.67	9.51	2.54157	0.267253
CEU	GM07019	1.23	0.83	1.82	1.29333	0.498029	0.385074
CEU	GM07022	1.57	2.59	2.24	2.13333	0.518298	0.242952
CEU	GM07029	23.23	25.07	12.35	20.2167	6.87457	0.340045
CEU2	GM07031	22.43	22.87	19.18	21.4933	2.01545	0.0937709
CEU	GM07034	1.17	3.26	0.64	1.69	1.38524	0.819671
CEU2	GM07037	3.52	5.07	5.13	4.57333	0.912707	0.199571
CEU2	GM07045	2.4	2.36	2.73	2.49667	0.20306	0.0813324
CEU	GM07048	0.08	0.56	0	0.213333	0.302875	1.41973
CEU2	GM07051	0.82	1.11	1.67	1.2	0.432088	0.360073
CEU	GM07055	1.11	0.65	0.58	0.78	0.287924	0.369133
CEU	GM07056	4.56	5.6	9.63	6.59667	2.67792	0.40595
CEU	GM07345	7.02	8.19	7.68	7.63	0.5866	0.0768808
CEU2	GM07346	1.44	3.87	2.92	2.74333	1.2246	0.446389
CEU2	GM07347	10.15	11.49	11.41	11.0167	0.75162	0.0682258
CEU	GM07348	6.75	6.67	8.72	7.38	1.16116	0.157339
CEU2	GM07349	7.91	10.93	9.24	9.36	1.51357	0.161706
CEU	GM07357	7.54	6.3	6.5	6.78	0.665733	0.0981907
CEU2	GM07435	5	4.77	3.32	4.36333	0.910842	0.208749
CEU	GM10831	2.15	1.9	1.77	1.94	0.193132	0.0995526
CEU	GM10835	2.59	2.01	1.39	1.99667	0.600111	0.300556
CEU2	GM10836	10.88	15.04		12.96	2.94156	0.226973
CEU2	GM10837	1.24	1.66		1.45	0.296985	0.204817
CEU	GM10838	10.97	10.71	8.24	9.97333	1.50673	0.151076
CEU	GM10839	15.15	13.15	14.51	14.27	1.02137	0.0715747
CEU2	GM10840	6.57	6.02		6.295	0.388909	0.0617806
CEU2	GM10843	7.7	6.55	7.17	7.14	0.575587	0.0806144
CEU2	GM10845	10.71	17.31	23.46	17.16	6.37632	0.371581
CEU	GM10846	1.24	8.11	4.55	4.63333	3.43576	0.741531
CEU	GM10847	3.57	4.23	2.95	3.58333	0.640104	0.178634
CEU2	GM10850	1.76	1.64	1.12	1.50667	0.340196	0.225794
CEU	GM10851	4.32	3.1	5.12	4.18	1.01725	0.243362
CEU2	GM10852	8.53	10.44	8.16	9.04333	1.22361	0.135306
CEU2	GM10853	7.38	7.46	6.59	7.14333	0.480867	0.0673169
CEU	GM10854	13.16	16.41	22.51	17.36	4.74684	0.273436
CEU	GM10856	0.77	1.05	1.18	1	0.209523	0.209523
CEU	GM10857	3.03	2.84	2.24	2.70333	0.412351	0.152534
CEU	GM10859	3.23	1.26	1.46	1.98333	1.08427	0.546689
CEU	GM10860	4.13	4.63	2.32	3.69333	1.21533	0.329061
CEU	GM10861	2.74	0.93	0.85	1.50667	1.06885	0.709412
CEU	GM10863	5.58	8.7	3.88	6.05333	2.44461	0.403846
CEU2	GM10864	2.54	3.28		2.91	0.523259	0.179814
CEU2	GM10865	6.41	6.93		6.67	0.367696	0.0551268
CEU	GM11829	1.12	0.62	0.42	0.72	0.360555	0.500771
CEU	GM11830	1.05	0.7	0.42	0.723333	0.315647	0.436379
CEU	GM11831	6.77	10.86	8.89	8.84	2.04546	0.231387
CEU	GM11832	3.66	2.59	2.43	2.89333	0.668755	0.231137
CEU	GM11839	1.84	0.75	2.01	1.53333	0.683691	0.445885
CEU	GM11840	13.82	15.89	19.93	16.5467	3.10748	0.187801
CEU2	GM11843	20.09	26.79	26.25	24.3767	3.72217	0.152694
CEU	GM11881	2.8	0.91	1.05	1.58667	1.05311	0.663723
CEU	GM11882	7.16	14.79	15.59	12.5133	4.65335	0.371871
CEU2	GM11891	1.35	2.17		1.76	0.579828	0.329447
CEU2	GM11892	0.33	0.88		0.605	0.388909	0.642824
CEU2	GM11893	0.63	1.22		0.925	0.417193	0.451019
CEU2	GM11894	1.73	3.6		2.665	1.32229	0.496169
CEU2	GM11917	0.42	1.06	1.28	0.92	0.446766	0.485615
CEU2	GM11918	0.02	0.09	0.07	0.06	0.0360555	0.600925
CEU2	GM11919	0.22	0.98	0.65	0.616667	0.381095	0.617992
CEU2	GM11920	4.1	5.51	8.57	6.06	2.28519	0.377094
CEU2	GM11930	3.47	8.11	9.6	7.06	3.19705	0.452839
CEU2	GM11931	0.3	1.24	1.6	1.04667	0.671218	0.641291
CEU	GM11992	7.59	13.34	6.4	9.11	3.71129	0.407387
CEU	GM11993	6.31	11.21	8.68	8.73333	2.45044	0.280584
CEU	GM11994	2.08	0.75	1.53	1.45333	0.668306	0.459844
CEU	GM11995	1.73	1.86	1.16	1.58333	0.372335	0.235159
CEU	GM12003	19.39	28.07	26.97	24.81	4.72597	0.190487
CEU	GM12004	0.87	2.08	1.47	1.47333	0.605007	0.410638
CEU	GM12005	0.86	1.42	1.84	1.37333	0.491664	0.358008
CEU	GM12006	2.45	4.37	5.61	4.14333	1.59215	0.384267
CEU	GM12043	17.95	14.78	19.88	17.5367	2.575	0.146835
CEU	GM12044	10.46	12.82	11.9	11.7267	1.18951	0.101436
CEU2	GM12045	13.06	17.68	16.17	15.6367	2.35572	0.150654
CEU	GM12056	4.19	6.79	12.03	7.67	3.99339	0.520651
CEU	GM12057	10.06	4.62	8.25	7.64333	2.77028	0.362444
CEU	GM12144	1	1.54	0.43	0.99	0.555068	0.560674
CEU	GM12145	0.72	3.02	2.19	1.97667	1.16475	0.589248
CEU	GM12146	1.64	2.23		1.935	0.417193	0.215604
CEU	GM12155	1.72	0.69	0.55	0.986667	0.638931	0.647566
CEU	GM12156	3.57	3.82	2.91	3.43333	0.470142	0.136935
CEU	GM12234	11.72	15.51	17.94	15.0567	3.13468	0.208192
CEU	GM12239	0.88	2.78	0.96	1.54	1.07462	0.697803
CEU	GM12248	2.48	2.12	2.67	2.42333	0.279344	0.115273
CEU	GM12249	5.03	5.93	6.39	5.78333	0.691761	0.119613
CEU	GM12264	2.9	1.68	1.46	2.01333	0.775715	0.385289
CEU2	GM12272	0.91	0.83		0.87	0.0565685	0.0650213
CEU2	GM12273	4.55	4.23		4.39	0.226274	0.0515431
CEU2	GM12275	8.27	10.38		9.325	1.492	0.159999
CEU2	GM12282	35.41	41.44		38.425	4.26385	0.110966
CEU2	GM12283	14.35	19.87		17.11	3.90323	0.228126
CEU2	GM12286	0.89	1.34		1.115	0.318198	0.285379
CEU2	GM12287	4.9	7.07		5.985	1.53442	0.256378
CEU2	GM12335	0.22	1.46	0.95	0.876667	0.623244	0.710925
CEU2	GM12336	1.45	4.24	2.37	2.68667	1.4217	0.529169
CEU2	GM12340	0.3			0.3	#DIV/0!	#DIV/0!
CEU2	GM12341	0.17	0.46	0.26	0.296667	0.148436	0.500347
CEU2	GM12343	17.98	18.46	17.74	18.06	0.366606	0.0202993
CEU2	GM12344	4.92	5.36	3.08	4.45333	1.20952	0.271598
CEU2	GM12347	3.19	1.89	1.89	2.32333	0.750555	0.323051
CEU2	GM12348	0.63	0.74	0.69	0.686667	0.0550757	0.0802073
CEU2	GM12375	0.76	1.15		0.955	0.275772	0.288766
CEU2	GM12376	0.4	0.75		0.575	0.247487	0.430413
CEU2	GM12383	0.22	0.45		0.335	0.162635	0.485476
CEU2	GM12386	14.14	21.42		17.78	5.14774	0.289524
CEU2	GM12399	1.72	4.4		3.06	1.89505	0.619296
CEU2	GM12400	0.8	0.63		0.715	0.120208	0.168123
CEU2	GM12413	0.34	0.93		0.635	0.417193	0.656997
CEU2	GM12489	4.44	6.41		5.425	1.393	0.256774
CEU2	GM12546	2.1	3.32		2.71	0.86267	0.318329
CEU2	GM12708	15.74	23.35		19.545	5.38108	0.275318
CEU2	GM12718	13.76	11.98		12.87	1.25865	0.0977972
CEU2	GM12739	5.95	15.54	19.48	13.6567	6.95884	0.509556
CEU	GM12740	2.05	2.43	2.87	2.45	0.410366	0.167496
CEU2	GM12748	0.62	2.64	4.14	2.46667	1.76639	0.716104
CEU2	GM12749	0.16	0.95	0.73	0.613333	0.407717	0.664756
CEU	GM12750	6.35	9.53	10.32	8.73333	2.10148	0.240628
CEU	GM12751	2.37	1.88	1.93	2.06	0.269629	0.130888
CEU	GM12752	0.78	0.98	1.7	1.15333	0.483873	0.419543
CEU	GM12753	1.36	1.92	2	1.76	0.348712	0.198132
CEU	GM12760	14.86	13.88	8.04	12.26	3.68733	0.300761
CEU	GM12761	1.46	3.28	1.77	2.17	0.973704	0.448712
CEU	GM12762	2.02	3.04	1.71	2.25667	0.695869	0.308361
CEU	GM12763	2.24	5.35	3.79	3.79333	1.555	0.40993
CEU2	GM12766	16.16	24.54	30.95	23.8833	7.41683	0.310544
CEU2	GM12767	1.04	1.97	2.01	1.67333	0.548847	0.327996
CEU2	GM12775	0.14	0.38	0.27	0.263333	0.120139	0.456223
CEU2	GM12776	0.52	0.86	2.21	1.19667	0.893887	0.74698
CEU2	GM12777	3.08	9.5	13.43	8.67	5.22468	0.602616
CEU2	GM12778	1.06	2.44	2.57	2.02333	0.836799	0.413575
CEU	GM12801	0.84	1.55	0.71	1.03333	0.452143	0.437558
CEU	GM12802	2.47	3.33	2.8	2.86667	0.433859	0.151346
CEU	GM12812	0.54	0.34	0.34	0.406667	0.11547	0.283943
CEU	GM12813	0.89	2.23	2.9	2.00667	1.02344	0.510021
CEU	GM12814	0	1.36	1.03	0.796667	0.709389	0.890447
CEU	GM12815	2.94	2.52	1.25	2.23667	0.879905	0.3934
CEU2	GM12817	1.53	4.06	3.86	3.15	1.40652	0.446514
CEU2	GM12818	7.27	11.26	13.27	10.6	3.05396	0.28811
CEU2	GM12827	0.4	0.7	0.68	0.593333	0.16773	0.282691
CEU2	GM12828	1.95	2.73	1.99	2.22333	0.439242	0.19756
CEU2	GM12829	3.19	5.51	7.33	5.34333	2.07503	0.388339
CEU2	GM12830	0.37	0.73	1.13	0.743333	0.380175	0.511447
CEU2	GM12832	0.6	0.81	1.68	1.03	0.572626	0.555947
CEU2	GM12842	4.97	9.92	9.9	8.26333	2.85213	0.345155
CEU2	GM12843	3.14	3.96	4.35	3.81667	0.617603	0.161817
CEU	GM12864	0.31	0	0	0.103333	0.178979	1.73205
CEU	GM12865	0.53	0.21	0.84	0.526667	0.315013	0.598126
CEU	GM12872	2.06	2.07	2.8	2.31	0.424382	0.183715
CEU	GM12873	2.07	0.63	0.35	1.01667	0.922894	0.907765
CEU	GM12874	2.8	3.75	1.15	2.56667	1.31561	0.512576
CEU	GM12875	1.82	1.06	1.58	1.48667	0.388501	0.261324
CEU2	GM12877	0.39	1.22	1.48	1.03	0.569298	0.552716
CEU	GM12878	1.14	0.63	1.46	1.07667	0.418609	0.388801
CEU2	GM12889	0.41	1.05	0.9	0.786667	0.334714	0.425484
CEU2	GM12890	0.74	1.1	1.72	1.18667	0.495715	0.417737
CEU	GM12891	15.33	8.39	11.99	11.9033	3.47081	0.291583
CEU	GM12892	0.94	0.86	0.79	0.863333	0.0750555	0.0869369
YRI2	GM18484	4.76	3.07	1.09	2.97333	1.83691	0.617794
YRI2	GM18485	3.21	2.07	3.34	2.87333	0.698737	0.24318
YRI2	GM18486	7.96	2.78	4.64	5.12667	2.62407	0.511847
YRI2	GM18487	3.69	1.76	2.51	2.65333	0.972951	0.36669
YRI2	GM18488	0.44	0.03	0.21	0.226667	0.205508	0.906651
YRI2	GM18489	6.2	5.77	6.81	6.26	0.52259	0.0834808
YRI2	GM18497	1.02	0.44	0.87	0.776667	0.301054	0.387623
YRI2	GM18498	0.92	0.76	2.53	1.40333	0.978996	0.697622
YRI2	GM18499	0.48	0.26	0.33	0.356667	0.112398	0.315135
YRI	GM18500	1.13	0.92	1.49	1.18	0.288271	0.244297
YRI	GM18501	3.27	3.48	5.15	3.96667	1.03016	0.259705
YRI	GM18502	4.29	5.2	6.81	5.43333	1.2761	0.234865
YRI	GM18503	2.33	2.25	1.7	2.09333	0.342977	0.163843
YRI	GM18504	4.1	1.68	3.42	3.06667	1.24809	0.406986
YRI	GM18505		1.49	2.11	1.8	0.438406	0.243559
YRI	GM18506	1.95	0.69	0.21	0.95	0.898666	0.945964
YRI	GM18507	6.38	3.94	3.37	4.56333	1.59889	0.350377
YRI	GM18508	0.42	1.15	0.42	0.663333	0.421466	0.635375
YRI2	GM18509	1.5	1.35	1.9	1.58333	0.284312	0.179565
YRI2	GM18510	10.07	9.81	13	10.96	1.77147	0.16163
YRI2	GM18511	1.94	1.35	2.37	1.88667	0.512087	0.271424
YRI	GM18515	8.87	13.52	8.93	10.44	2.66753	0.25551
YRI	GM18516	1.63	2.42	1.78	1.94333	0.419563	0.215899
YRI	GM18517	1.06	2.6	2.09	1.91667	0.784496	0.409302
YRI2	GM18518	1.53	1.08	0.94	1.18333	0.308275	0.260514
YRI2	GM18519	1.28	0.34	0.87	0.83	0.471275	0.567801
YRI2	GM18520	0.14	0.37	0.45	0.32	0.160935	0.502921
YRI	GM18521	1.81	1.84	0.97	1.54	0.493862	0.32069
YRI	GM18522	3.34	2.31	2.87	2.84	0.515655	0.181569
YRI	GM18523	5.35	4.45	5.01	4.93667	0.454459	0.0920579
ASN	GM18524		8.43	8.27	8.35	0.113137	0.0135494
ASN	GM18526		7	4.93	5.965	1.46371	0.245383
ASN	GM18529		2.31	1.96	2.135	0.247487	0.115919
ASN	GM18532		10.18	7.94	9.06	1.58392	0.174826
ASN	GM18537		7.43	7.01	7.22	0.296985	0.0411336
ASN	GM18540		5.45	2.72	4.085	1.9304	0.472559
ASN	GM18542	9.2	8.08	10.2	9.16	1.06057	0.115782
ASN	GM18545		9.27	7.38	8.325	1.33643	0.160532
ASN	GM18547		1.29	0.91	1.1	0.268701	0.244273
ASN	GM18550		4.12	2.55	3.335	1.11016	0.332881
ASN	GM18552		6.88	5.96	6.42	0.650538	0.10133
ASN	GM18555		16.85	13.28	15.065	2.52437	0.167565
ASN	GM18558		6.32	4.42	5.37	1.3435	0.250187
ASN	GM18561		2.18	2.36	2.27	0.127279	0.0560701
ASN	GM18562		10.62	7.21	8.915	2.41123	0.270469
ASN	GM18563	3.94	3.23	2.38	3.18333	0.781046	0.245355
ASN	GM18564	2.12	1.14	0.99	1.41667	0.613705	0.433203
ASN	GM18566	10.2	8.02	7.35	8.52333	1.49018	0.174835
ASN	GM18570	12.49	13.24	11.49	12.4067	0.877971	0.0707661
ASN	GM18571	2.31	1.68	1.21	1.73333	0.551936	0.318425
ASN	GM18572	6.35	5.21	4.7	5.42	0.844808	0.155869
ASN	GM18573	11.7	8.87	6.97	9.18	2.38019	0.25928
ASN	GM18576	1.89	1.19	0.83	1.30333	0.539011	0.413564
ASN	GM18577	1.45	1.78	1.99	1.74	0.272213	0.156444
ASN	GM18579	10.92	7.27	8.23	8.80667	1.8921	0.214848
ASN	GM18582	10.82	7.92	6.82	8.52	2.0664	0.242535
ASN	GM18592	2.99	1.39	1.31	1.89667	0.947699	0.499666
ASN	GM18593	6.68	4.7	3.86	5.08	1.4479	0.285019
ASN	GM18594	0.73	0.39	0.32	0.48	0.219317	0.456911
ASN	GM18603	7.58	6.76	8.11	7.48333	0.680172	0.0908915
ASN	GM18605	14.11	19.97	16.05	16.71	2.98523	0.178649
ASN	GM18608	1.84	5.69	1.35	2.96	2.37691	0.80301
ASN	GM18609	8.49	10.5	8.26	9.08333	1.23225	0.13566
ASN	GM18611	3.51	6.88	3.78	4.72333	1.8726	0.396457
ASN	GM18612	4.71	7.9	6.89	6.5	1.63037	0.250826
ASN	GM18620	9.03	14.47	8.14	10.5467	3.42672	0.324911
ASN	GM18621	0.65	1.19	0.76	0.866667	0.285365	0.329268
ASN	GM18622	17.23	22.57	17.19	18.9967	3.09466	0.162906
ASN	GM18623	2.6	8.32	2.81	4.57667	3.24352	0.708708
ASN	GM18624	19.41	20.44	15.62	18.49	2.53829	0.137279
ASN	GM18632	22.61	33.66	21.41	25.8933	6.75284	0.260794
ASN	GM18633	4.38	9.39	6.15	6.64	2.54069	0.382634
ASN	GM18635	1.38	0.43	0.54	0.783333	0.519647	0.66338
ASN	GM18636	2.92	1.81	1.46	2.06333	0.762255	0.369429
ASN	GM18637	3.47	1.28	0.76	1.83667	1.4382	0.783052
YRI	GM18852	3.84	5.13	2.97	3.98	1.08678	0.273061
YRI	GM18853	1.04	1.2	0.42	0.886667	0.411987	0.464647
YRI	GM18854	10.25	7.36	3.41	7.00667	3.43366	0.490056
YRI	GM18855	2.95	4.92	2.02	3.29667	1.48075	0.449167
YRI	GM18856	2.18	3.75	1	2.31	1.3796	0.59723
YRI	GM18857	0.69	1.87	1.17	1.24333	0.593408	0.477272
YRI	GM18858	8.63	10.79	5.79	8.40333	2.50769	0.298417
YRI	GM18859	3.6	5.41	3.85	4.28667	0.980833	0.22881
YRI	GM18860	4.4	5.99	2.69	4.36	1.65036	0.378524
YRI	GM18861	24.38	30.61	25.05	26.68	3.41993	0.128183
YRI	GM18862		5.06	3.48	4.27	1.11723	0.261646
YRI	GM18863	5.5	7.16	3.54	5.4	1.81207	0.335569
YRI2	GM18867	0.5	0.57	1.02	0.696667	0.282194	0.405063
YRI2	GM18868	8.48	4.02	4.79	5.76333	2.384	0.413649
YRI2	GM18869	2.19	2.28	3.55	2.67333	0.760548	0.284494
YRI	GM18870	0.7	0.98	0.9	0.86	0.144222	0.1677
YRI	GM18871	0.55	0.42	0.61	0.526667	0.0971253	0.184415
YRI	GM18872	3.5	8.45	5.78	5.91	2.47756	0.419215
YRI2	GM18873	0.21	0.14	0.15	0.166667	0.0378594	0.227156
YRI2	GM18874	0.67	0.3	0.6	0.523333	0.196554	0.37558
YRI2	GM18875	15.09	9.64	13.72	12.8167	2.83507	0.221202
YRI2	GM18907	17.73	21.35	28.85	22.6433	5.6717	0.25048
YRI2	GM18909	3.13	2.45	7.94	4.50667	2.99273	0.664067
YRI2	GM18910	13.66	23.55	21.92	19.71	5.30246	0.269024
YRI2	GM18911	2	1.69	3.25	2.31333	0.825853	0.356997
YRI	GM18912	6.86	7.3	10.09	8.08333	1.75169	0.216704
YRI	GM18913	0.84	0.76	1.95	1.18333	0.665157	0.562104
YRI	GM18914	7.85	7.57	8.4	7.94	0.422256	0.0531808
YRI2	GM18916	1.45	1.73	1.93	1.70333	0.241109	0.141551
YRI2	GM18917	2.81	3.15	2.99	2.98333	0.170098	0.0570161
YRI2	GM18923	3.63	4.47	4.7	4.26667	0.563235	0.132008
YRI2	GM18924	2.14	3.11	2.88	2.71	0.506853	0.187031
YRI2	GM18925	7.63	10.48	14.78	10.9633	3.59942	0.328314
YRI2	GM18930	5.2	6.32	8.55	6.69	1.70537	0.254914
YRI2	GM18933	1.24	1.85	1.72	1.60333	0.321299	0.200395
YRI2	GM18934	0.73	1.08	0.92	0.91	0.175214	0.192543
YRI2	GM18935	0.56	0.85	0.77	0.726667	0.149778	0.206116
ASN	GM18940	8.69	14.04	12.71	11.8133	2.78543	0.235787
ASN	GM18942	0.11	0.19	0.19	0.163333	0.046188	0.282784
ASN	GM18943	2.7	4	2.89	3.19667	0.702163	0.219655
ASN	GM18944	4.9	7.3	4.86	5.68667	1.39733	0.245721
ASN	GM18945	9.95	22.06	13.92	15.31	6.1735	0.403233
ASN	GM18947	1.82	3.21	1.74	2.25667	0.826579	0.366283
ASN	GM18948	16.94	20.59	17.55	18.36	1.95517	0.106491
ASN	GM18949	9.08	16.22	13.96	13.0867	3.64924	0.278852
ASN	GM18951	11.14	19.21	12.88	14.41	4.24699	0.294725
ASN	GM18952	3.17	4.57	3.43	3.72333	0.74467	0.200001
ASN	GM18953	7.14	8.32	8.55	8.00333	0.756461	0.0945182
ASN	GM18956	0.78	1.69	0.6	1.02333	0.584323	0.571
ASN	GM18959	4.76	8.74	7.59	7.03	2.04824	0.291357
ASN	GM18960	4.69	6.5	5.83	5.67333	0.915114	0.161301
ASN	GM18961	1.27	1.9	1.51	1.56	0.317962	0.203822
ASN	GM18964	1.99	2.35	2.3	2.21333	0.195021	0.0881121
ASN	GM18965	7.61	8.96	7.8	8.12333	0.730776	0.0899601
ASN	GM18966	17.5	16.74	17.01	17.0833	0.38527	0.0225524
ASN	GM18967	4.39	4.61	4.86	4.62	0.23516	0.0509003
ASN	GM18968	4.41	4.28	4.34	4.34333	0.0650641	0.0149802
ASN	GM18969	3.12	2.93	2.27	2.77333	0.446132	0.160865
ASN	GM18970	9.73	15.31	13.17	12.7367	2.81513	0.221025
ASN	GM18971	3.47	4.52	5.69	4.56	1.11054	0.24354
ASN	GM18972	8.61	11.72	10.61	10.3133	1.57608	0.15282
ASN	GM18973	2.81	3.16	4	3.32333	0.611583	0.184027
ASN	GM18974	5.9	5.51	4.83	5.41333	0.54151	0.100033
ASN	GM18975	2.34	2.26	3.03	2.54333	0.42336	0.166459
ASN	GM18976	1.84	1.76	1.51	1.70333	0.172143	0.101063
ASN	GM18978	10.58	10.87	9.85	10.4333	0.525579	0.050375
ASN	GM18980	3.73	3.34	2.1	3.05667	0.851136	0.278453
ASN	GM18981	6.48	4.16	4.54	5.06	1.24435	0.245918
ASN	GM18987	5.37	5.73	3.62	4.90667	1.12873	0.23004
ASN	GM18990	2.96	1.2	1.47	1.87667	0.947857	0.505075
ASN	GM18991	4.51	3.05	2.38	3.31333	1.08914	0.328715
ASN	GM18992	0.41	0.28	0.21	0.3	0.101489	0.338296
ASN	GM18994	10.98	5.09	5.06	7.04333	3.40929	0.484044
ASN	GM18995	3.5	2.73	2.75	2.99333	0.4389	0.146626
ASN	GM18997	1.87	0.75	0.95	1.19	0.597327	0.501956
ASN	GM18998	1.18	0.87	1.2	1.08333	0.185023	0.17079
ASN	GM18999	5.76	2.48	4.01	4.08333	1.64123	0.401934
ASN	GM19000	1.25	1.73	2.05	1.67667	0.402658	0.240154
ASN	GM19003	1.88	0.89	0.97	1.24667	0.549939	0.441128
ASN	GM19005	2.87	1.6	1.99	2.15333	0.650564	0.302119
ASN	GM19007	7.11	5.56	6.58	6.41667	0.787803	0.122774
ASN	GM19012	2.38	1.18	2.16	1.90667	0.638853	0.335063
YRI	GM19092	11.47	9.41	12.56	11.1467	1.5997	0.143514
YRI	GM19093	4.24	2.45	3.7	3.46333	0.918168	0.265111
YRI	GM19094	7.37	6.03	9.13	7.51	1.55473	0.207022
YRI2	GM19095	2.62	3.1	2.87	2.86333	0.240069	0.0838426
YRI2	GM19096	25.45	23.18	16.35	21.66	4.73659	0.218679
YRI2	GM19097	2.95	4	3.67	3.54	0.536936	0.151677
YRI	GM19098	7.03	6.57	6.56	6.72	0.268514	0.0399575
YRI	GM19099	5.36	3.46	5.49	4.77	1.13635	0.238229
YRI	GM19100	11.82	15.31	22.92	16.6833	5.67601	0.34022
YRI	GM19101	16.04	16.69	15.72	16.15	0.494267	0.0306048
YRI	GM19102	3.1	2.62	4.68	3.46667	1.07784	0.310915
YRI	GM19103	13.76	17.37	21.88	17.67	4.0683	0.230238
YRI2	GM19107	4.45	3.35	5.33	4.37667	0.992035	0.226664
YRI2	GM19108	4.02	3.85	4.64	4.17	0.415812	0.0997152
YRI2	GM19109	3.04	4	6.08	4.37333	1.55401	0.355337
YRI2	GM19113	0.71	1.13	1.37	1.07	0.334066	0.312211
YRI2	GM19114	6.09	7.64	7.72	7.15	0.918858	0.128512
YRI2	GM19115	7.94	7.98	8.45	8.12333	0.283608	0.0349127
YRI	GM19116	4.79	3.42	2.4	3.53667	1.19926	0.339094
YRI2	GM19117		4.19	4.63	4.41	0.311127	0.0705503
YRI2	GM19118		5.24	4.57	4.905	0.473762	0.0965875
YRI	GM19119	4.72	2.98	3.2	3.63333	0.947488	0.260776
YRI	GM19120	11.83	9.47	10.58	10.6267	1.18069	0.111107
YRI2	GM19121		4.94	5.16	5.05	0.155563	0.0308047
YRI2	GM19122		8.53	8.88	8.705	0.247487	0.0284305
YRI2	GM19123	3.21	5.53	6.68	5.14	1.76757	0.343885
YRI	GM19127	3.36	1.66	2.5	2.50667	0.85002	0.339104
YRI	GM19128	7.38	8.14	6.02	7.18	1.07406	0.14959
YRI	GM19129	7.5	9.61	7.18	8.09667	1.32032	0.163069
YRI	GM19130	13.31	15.31	15.98	14.8667	1.38911	0.0934381
YRI	GM19131	6.04	6.26	4.15	5.48333	1.15993	0.211537
YRI	GM19132	10.83	10.9	8.59	10.1067	1.31394	0.130007
YRI	GM19137	3.46	5.85	6.02	5.11	1.43147	0.280131
YRI	GM19138	1.81	3.69	2.63	2.71	0.94255	0.347804
YRI	GM19139	12.02	14.42	10.24	12.2267	2.09765	0.171563
YRI	GM19140	4.21	3.19	3.59	3.66333	0.513939	0.140293
YRI	GM19141	2.92	1.82	2.79	2.51	0.601082	0.239475
YRI	GM19142	1.52	2.66	2.77	2.31667	0.692122	0.298758
YRI	GM19143	1.74	2.54	1.94	2.07333	0.416333	0.200804
YRI	GM19144	19.1	17.88	20.87	19.2833	1.50341	0.0779641
YRI	GM19145	13.45	12.98	8.51	11.6467	2.72658	0.234108
YRI2	GM19146		4.06	4.54	4.3	0.339411	0.0789328
YRI2	GM19147		23.11	23.92	23.515	0.572756	0.0243571
YRI2	GM19148	4.87	6.3	6.86	6.01	1.02621	0.17075
YRI2	GM19149		4.36	2.71	3.535	1.16673	0.33005
YRI2	GM19150		14.78	16.04	15.41	0.890955	0.0578166
YRI2	GM19151	5.68	6.57	9.07	7.10667	1.75756	0.247312
YRI	GM19152	4.36	4.2	2.32	3.62667	1.13443	0.312803
YRI	GM19153	4.16	7.23	6.79	6.06	1.66009	0.273942
YRI	GM19154	0.34	1.11	0.62	0.69	0.389744	0.564846
YRI	GM19159	2.42	6.47	5.46	4.78333	2.10809	0.440715
YRI	GM19160	0.35	0.64	0.8	0.596667	0.228108	0.382304
YRI	GM19161	0.35	0.36	0.64	0.45	0.164621	0.365824
YRI	GM19171	2.31	3.61	2.74	2.88667	0.662294	0.229432
YRI	GM19172	1.24	1.93	0.8	1.32333	0.56959	0.430421
YRI	GM19173	3.84	5.04	4.39	4.42333	0.600694	0.135801
YRI2	GM19174	6.74	7.45	7.79	7.32667	0.535755	0.073124
YRI2	GM19175		6.42	7.59	7.005	0.827315	0.118103
YRI2	GM19176		9.66	11.39	10.525	1.22329	0.116228
YRI2	GM19178		2.24	2.61	2.425	0.26163	0.107888
YRI2	GM19179	1.81	1.11	1.09	1.33667	0.410041	0.306764
YRI2	GM19180	6.12	8.52	9.41	8.01667	1.70177	0.212279
YRI2	GM19181	2.65	4.98	2.04	3.22333	1.55159	0.481362
YRI2	GM19182		1.66	1.32	1.49	0.240416	0.161353
YRI2	GM19183	1.03	1.52	2.08	1.54333	0.525389	0.340425
YRI2	GM19184	5.06	9.35	5.04	6.48333	2.48263	0.382924
YRI2	GM19185	4.8	6.62	4.73	5.38333	1.07156	0.199051
YRI2	GM19186	0.09	0.56	1.25	0.633333	0.583467	0.921263
YRI2	GM19189	4.31	2.57	2.94	3.27333	0.916642	0.280033
YRI2	GM19190	1.96	2.68	1.65	2.09667	0.528425	0.252031
YRI2	GM19191	1.83	4.26	4.63	3.57333	1.52106	0.425671
YRI	GM19192	3.66	0.78	1.75	2.06333	1.46534	0.710183
YRI	GM19193	1.11	0.21	0.61	0.643333	0.450925	0.70092
YRI	GM19194	2.47	1.16	2.42	2.01667	0.742316	0.368091
YRI2	GM19197	0.49	0.79	0.15	0.476667	0.320208	0.671766
YRI2	GM19198	2.59	5.16	3.45	3.73333	1.30822	0.350415
YRI2	GM19199	5.04	6.36	6.35	5.91667	0.759232	0.128321
YRI	GM19200		7.5	6.78	7.14	0.509117	0.0713049
YRI	GM19201	0.92	0.07	1.54	0.843333	0.737993	0.87509
YRI	GM19202	2.15	0.07	0.98	1.06667	1.0427	0.977536
YRI	GM19203	13	14.41	22.45	16.62	5.09791	0.306734
YRI	GM19204	0.7	0.44	0.64	0.593333	0.136137	0.229445
YRI	GM19205	5.31	2.53	8.19	5.34333	2.83015	0.529659
YRI	GM19206	4.41	2.88	3.9	3.73	0.779038	0.208857
YRI	GM19207	6.39	3.01	5.5	4.96667	1.75198	0.352748
YRI	GM19208	3.83	0.68	3.26	2.59	1.67848	0.648062
YRI	GM19209	2.61	2.43	1.98	2.34	0.3245	0.138675
YRI	GM19210	0.83	0.2	0.27	0.433333	0.345302	0.79685
YRI	GM19211	3.85	3.35	3.28	3.49333	0.310859	0.0889864
YRI2	GM19213	3.14	4.56	3.12	3.60667	0.825671	0.228929
YRI2	GM19214	2.66	4.27	1.18	2.70333	1.54546	0.571685
YRI2	GM19215	2.86	5.34	6.27	4.82333	1.76273	0.36546
YRI	GM19221	1.32	1.84	2.64	1.93333	0.664931	0.34393
YRI	GM19222	11.87	14.46	13	13.11	1.2985	0.0990465
YRI	GM19223	6.23	5.64	7.29	6.38667	0.836082	0.130911
YRI2	GM19224	15.79	22.41	18.54	18.9133	3.32575	0.175842
YRI2	GM19225	2.68	4.09	2.89	3.22	0.760723	0.236249
YRI2	GM19226	0.66	0.29	0.15	0.366667	0.263502	0.718642
YRI2	GM19235	1.65	3.05	1.4	2.03333	0.889288	0.437355
YRI2	GM19236	9.48	16.92	10.33	12.2433	4.07235	0.332618
YRI2	GM19237	3.15	3.96	3.98	3.69667	0.473533	0.128097
YRI	GM19238	2.66	0.63	3.57	2.28667	1.50514	0.658223
YRI	GM19239	1.93	0.28	2.15	1.45333	1.02207	0.703261
YRI	GM19240	1.63	0.43	2.05	1.37	0.840714	0.61366
YRI2	GM19247	1.74	3.25	1.75	2.24667	0.868927	0.386763
YRI2	GM19248	6.27	8.51	5.16	6.64667	1.70647	0.25674
YRI2	GM19249	2.71	3.51	4.6	3.60667	0.948701	0.263041
YRI2	GM19252	3.21	4.11	6.14	4.48667	1.50088	0.33452
YRI2	GM19256	4.18	5.68	1.87	3.91	1.9193	0.490869
YRI2	GM19257	1.05	3.99	1.77	2.27	1.53245	0.675088
YRI2	GM19258	10.77	12.58	13.18	12.1767	1.2546	0.103034
